# Integrating multiple genomic technologies to investigate an outbreak of carbapenemase-producing *Enterobacter hormaechei*

**DOI:** 10.1101/172536

**Authors:** Leah W. Roberts, Patrick N. A. Harris, Brian M. Forde, Nouri L. Ben Zakour, Mitchell Stanton-Cook, Elizabeth Catchpoole, Minh-Duy Phan, Hanna E. Sidjabat, Haakon Bergh, Claire Heney, Jayde A. Gawthorne, Jeffrey Lipman, Anthony Allworth, Kok-Gan Chan, Teik Min Chong, Wai-Fong Yin, Mark A. Schembri, David L. Paterson, Scott A. Beatson

## Abstract

Carbapenem-resistant Enterobacteriaceae (CRE) represent one of the most urgent threats to human health posed by antibiotic resistant bacteria. *Enterobacter hormaechei* and other members of the *Enterobacter cloacae* complex are the most commonly encountered *Enterobacter* spp. within clinical settings, responsible for numerous outbreaks and ultimately poorer patient outcomes. Here we applied three complementary whole genome sequencing (WGS) technologies to characterise a hospital cluster of *bla*_IMP-4_ carbapenemase-producing *E. hormaechei*.

In response to a suspected CRE outbreak in 2015 within an Intensive Care Unit (ICU)/Burns Unit in a Brisbane tertiary referral hospital we used Illumina sequencing to determine that all outbreak isolates were sequence type (ST)90 and near-identical at the core genome level. Comparison to publicly available data unequivocally linked all 10 isolates to a 2013 isolate from the same ward, confirming the hospital environment as the most likely original source of infection in the 2015 cases. No clonal relationship was found to IMP-4-producing isolates identified from other local hospitals. However, using Pacific Biosciences long-read sequencing we were able to resolve the complete context of the *bla*_IMP-4_ gene, which was found to be on a large IncHI2 plasmid carried by all IMP-4-producing isolates. Continued surveillance of the hospital environment was carried out using Oxford Nanopore long-read sequencing, which was able to rapidly resolve the true relationship of subsequent isolates to the initial outbreak. Shotgun metagenomic sequencing of environmental samples also found evidence of ST90 *E. hormaechei* and the IncHI2 plasmid within the hospital plumbing.

Overall, our strategic application of three WGS technologies provided an in-depth analysis of the outbreak, including the transmission dynamics of a carbapenemase-producing *E. hormaechei* cluster, identification of possible hospital reservoirs and the full context of *bla*_IMP-4_ on a multidrug resistant IncHI2 plasmid that appears to be widely distributed in Australia.
