## Supplementary Dataset S1 for "Integrating multiple genomic technologies to investigate an outbreak of carbapenemase-producing *Enterobacter hormaechei*"

### Sheet: Raw_snps
Key:
	colocalised		basecall error in assembly
	useable SNPs
	contig boundaries
Reference - Publicly available Ecl1 v1 (Genbank)	Position	Change type	reference	Ecl1 (v2)	MS7884	MS7885	MS7886	MS7887	MS7888	MS7889	MS7890	MS7891	MS7892	MS7893	Ecl1 (v2)	MS7884	MS7885	MS7886	MS7887	MS7888	MS7889	MS7890	MS7891	MS7892	MS7893
JRFQ01000001.1	394023	substitution	A	T	T	T	T	T	T	T	T	T	T	T	Tx6	Tx8	Tx17	Tx15 Ax1	Tx14 Ax1	Tx14	Tx7	Tx11 Ax1	Tx17	Tx23	Tx20
JRFQ01000001.1	394026	substitution	A	G	G	G	G	G	G	G	G	G	G	G	Gx8	Gx9	Gx17	Gx15 Tx1	Gx15	Gx14	Gx8	Gx12	Gx19	Gx23	Gx21
JRFQ01000001.1	394030	substitution	A	C	C	C	C	C	C	C	C	C	C	C	Cx8	Cx9	Cx17	Cx17	Cx15	Cx14	Cx8	Cx13	Cx19	Cx25	Cx21
JRFQ01000001.1	394036	substitution	T	G	G	G	G	G	G	G	G	G	G	G	Gx9	Gx10	Gx19	Gx18	Gx15	Gx15	Gx8	Gx14	Gx21	Gx27 Tx1	Gx23
JRFQ01000001.1	394045	insertion-before	-	A	-	-	-	-	-	-	-	-	-	-	Ax9	-X19	-X29	-X24	-X21 AX7	-X23	-X14	-X20	-X28	-X35	-X31
JRFQ01000001.1	394045	substitution	T	T	A	A	A	A	A	A	A	A	A	A	Tx9	Ax13 Cx1	Ax22 Gx1	Ax18	Ax15 Tx1	Ax17	Ax8	Ax14	Ax22	Ax27 Tx2	Ax24 Cx1
JRFQ01000001.1	394047	substitution	G	G	T	T	T	T	T	T	T	T	T	T	Gx9	Tx13 Gx1	Tx23	Tx19 Gx1	Tx16 Gx2	Tx17	Tx8	Tx14	Tx22	Tx29 Gx1	Tx25
JRFQ01000001.1	394050	substitution	G	G	C	C	C	C	C	C	C	C	C	C	Gx9	Cx18 Gx1	Cx24 Ax2 Gx1	Cx18 Ax1 Gx1	Cx19 Gx2	Cx20	Cx9	Cx16	Cx24	Cx30	Cx26
JRFQ01000001.1	394056	substitution	T	T	G	G	G	G	G	G	G	G	G	G	Tx9	Gx18 Tx1 -x1	Gx27	Gx19 Tx2	Gx19 Ax1 Tx1	Gx21	Gx9	Gx16	Gx24	Gx29 Tx1	Gx27 Tx1
JRFQ01000001.1	581121	substitution	A	A	A	A	A	G	A	A	A	A	A	A	Ax24	Ax74 Cx14 Tx2 Gx1	Ax97 Cx13 Tx2	Ax70 Cx6 Tx1	Gx77 Ax29 Cx3 Tx3	Ax63 Cx8 -x1	Ax64 Cx2	Ax61 Cx5 Tx1	Ax126 Cx6 Tx5 Gx2	Ax94 Cx14 Tx5 Gx3	Ax89 Cx6 Tx2 Gx1
JRFQ01000001.1	799255	substitution	C	T	T	T	T	T	T	T	T	T	T	T	Tx19 Cx4	Tx45 Cx6 Ax1	Tx55 Cx4 Ax1	Tx43 Cx9	Tx48 Cx5 Ax1	Tx37 Cx5 Ax2	Tx28 Cx5 Ax2	Tx32 Cx3 Ax2 Gx1	Tx49 Cx8 -x2	Tx51 Cx12 -x1	Tx74 Cx12 Ax3
JRFQ01000001.1	1423191	substitution	T	C	C	C	C	C	C	C	C	C	C	C	Cx27 Tx2	Cx89 Tx28 Ax2	Cx136 Tx41 Ax7 Gx2	Cx67 Tx19	Cx101 Tx33	Cx90 Tx15	Cx60 Tx18 Ax1	Cx81 Tx11	Cx110 Tx37 Ax5	Cx110 Tx26 Ax1	Cx142 Tx52 Ax2 Gx1
JRFQ01000001.1	1966412	substitution	C	C	C	C	C	C	C	A	C	C	C	C	Cx32	Cx64 Tx1	Cx103 Tx1 Ax1	Cx68 Ax1 Gx1	Cx103 Ax1	Cx92 Ax1	Ax64	Cx71 Tx1	Cx139 Ax1	Cx92 Tx1	Cx109 Ax1
JRFQ01000001.1	2020127	substitution	C	C	G	G	G	G	G	G	G	G	G	G	Cx33	Gx95 Tx1	Gx115 Cx1 Tx1	Gx112 Cx1 Ax1 -x1	Gx111 Cx1	Gx96 Ax1	Gx95 Tx2 Ax1	Gx82 Ax1	Gx133 Tx2 Cx1	Gx109 Cx2 Tx1 Ax1	Gx147 Tx1
JRFQ01000001.1	2347146	insertion-before	-	GTGAAATTATCGG	GTGAAATTATCGG	GTGAAATTATCGG	GTGAAATTATCGG	GTGAAATTATCGG	GTGAAATTATCGG	GTGAAATTATCGG	GTGAAATTATCGG	GTGAAATTATCGG	GTGAAATTATCGG	GTGAAATTATCGG	GTGAAATTATCGGx21	GTGAAATTATCGGx41 -x6 GGTCAGTTTGTCGGx4 GTGAAATTATCTGx1 GTGAAGTTATCGGx1 GTGCAATTATCGGx1 GTGAAATTATCGTx1 GGTCAGTTTGGCGGx1	GTGAAATTATCGGx52 -x7 GTGAAATTATAGGx2 GGTCAGTTTGTCGGx2 GTGAAAATATCGGx1 GTGAATTTATCGTx1	GTGAAATTATCGGx42 -x9 GAGAAATTATCGGx3 GGTCAGTTTGTCGGx3 GTGAACTTATCGGx1 GTGATATTATCGGx1 GTGAAATTATAGGx1 GTGAAATTATCGAx1 GTGAAATTTTCGGx1	GTGAAATTATCGGx54 -x6 GGTCAGTTTGTCGGx5 GTGAAATTAACGGx1 GTGCAATTATCGAx1 GTGAAAATATCGGx1 GTGAAATTATCGTx1 GGGAAATTATCGGx1 GTTAAATTTTCGGx1 TTGAAATTATCGGx1	GTGAAATTATCGGx64 -x13 GGTCAGTTTGTCGGx4 GTGAATTTATCGGx2 GTGAAATTATCGTx1 GTGAAGTAATCGGx1 GGTCAGGTTGTCGTx1 GTGTAATTATCGGx1	GTGAAATTATCGGx36 -x6 GGTCAGTTTGTCGGx2 ATGATCTTATCGGx1 GTGAAATTATCGTx1 GGGCAGTTTGTCGGx1 GTGATATTATCGGx1 GTGAAATAATCGGx1 GTGAAAATATCGGx1	GTGAAATTATCGGx51 -x9 GGTCAGTTTGTCGGx6 GAGAAATTATCGGx1 GTTAATATATCGGx1 GTGAAATTATCGTx1 GGGAACTTCTCGGGx1 GTGTAATTATCGGx1	GTGAAATTATCGGx63 -x12 GGTCAGTTTGTCGGx6 GCGAAATTATCGGx2 GGGCAGTTTGTCGGx2 GTGAAATTATCGTx1 GTGAGATTATCGGx1 GAGAAATTATCGGx1 GAGAAATAATCGGx1 GTTAAATTTTCTGx1 GTGTTATTATCGGx1	GTGAAATTATCGGx74 GGTCAGTTTGTCGGx13 -x12 GGTCAGTATGTCGGx1 GTGAAATTATCGAx1 AAGAAATTATCAGx1 GAGAAATTATAGGx1 GAGAAAGTATCGGx1 TTGAAATTATCGGx1 GTGAAATTCTCGGx1 GGGAAATTATCGGx1 GGGCAGTTTGTCGGx1 GCGAAATTATCGGx1 GTGATATTATCGGx1 GTGAATTTATCGGx1	GTGAAATTATCGGx80 -x14 GGTCAGTTTGTCGGx8 GTGAAATTATCGTx2 GGTCAGTTGTCGGx2 GAGAAATTATCGGx2 GTGAAATTATAGGx1 GTGATATTATCGGx1 GTGGAATTATCGGx1 GGGCAGTTTGTCGGx1 GTGAAATTATCTGx1 GTGAAATAATCGGx1 GTGATATATTCGTx1 TTGAAATTTTCGGx1 GCGAAATTCTCGGx1 GGGAAATTTTCGGx1 GGGAAATTATCGGx1 GGTCAGTTTGCCGGx1 ATGAAATAATCGGx1 GTGTATATTTCGGx1 GTGAAATATTCGGx1
JRFQ01000001.1	2549276	substitution	G	G	G	G	G	G	G	G	G	G	A	A	Gx34	Gx92 Tx1	Gx98 Tx1 Ax1	Gx65 Tx2	Gx94 Tx2	Gx78 Tx2	Gx69 Tx1	Gx75 Tx2	Gx66 Ax34 Tx2 Cx1	Ax72 Tx3	Ax109 Gx2 Cx1 Tx1
JRFQ01000001.1	2673218	substitution	T	A	A	A	A	A	A	A	A	A	A	A	Ax29	Ax87 Tx10	Ax109 Tx24 Cx2	Ax75 Tx15 Gx1	Ax85 Tx6 Cx1 Gx1	Ax69 Tx21	Ax61 Tx4 Cx1	Ax72 Tx13 Cx2	Ax116 Tx16 Cx2 Gx1	Ax94 Tx20	Ax112 Tx15 Cx2 Gx1
JRFQ01000001.1	2673234	substitution	A	T	T	T	T	T	T	T	T	T	T	T	Tx24	Tx88 Ax11	Tx112 Ax27 Gx1	Tx72 Ax23 Gx1	Tx80 Ax11 Cx2	Tx67 Ax26 Cx1	Tx69 Ax5	Tx74 Ax22 Cx1	Tx117 Ax25	Tx92 Ax18 Gx1	Tx106 Ax18 Gx2
JRFQ01000001.1	2673245	substitution	G	A	A	A	A	A	A	A	A	A	A	A	Ax23	Ax92 Gx8 Tx4	Ax117 Gx20 Tx3 Cx2	Ax79 Gx17 Tx2	Ax81 Gx9 Cx3	Ax73 Gx20 Cx4 Tx1	Ax70 Gx3 Tx2	Ax74 Gx19 Cx3	Ax122 Gx20 Cx1	Ax95 Gx17 Cx1 Tx1	Ax118 Gx14 -x1 Tx1
JRFQ01000001.1	2673249	substitution	A	C	C	C	C	C	C	C	C	C	C	C	Cx24	Cx93 Ax10 Gx1	Cx119 Ax23	Cx74 Ax20 Tx1 Gx1	Cx81 Ax11	Cx72 Ax24	Cx70 Ax5	Cx73 Ax21	Cx114 Ax27	Cx94 Ax21	Cx112 Ax18 -x1 Gx1
JRFQ01000001.1	2673251	substitution	G	T	T	T	T	T	T	T	T	T	T	T	Tx25	Tx85 Ax10 Gx9	Tx110 Gx21 Ax11	Tx67 Gx14 Ax14	Tx78 Gx7 Ax6 Cx1	Tx72 Gx16 Ax7	Tx68 Ax7 Gx3	Tx72 Gx20 Ax4	Tx113 Gx20 Ax9	Tx91 Gx15 Ax12	Tx107 Gx14 Ax11
JRFQ01000001.1	2673283	substitution	A	G	G	G	G	G	G	G	G	G	G	G	Gx34	Gx107 Ax13	Gx130 Ax16	Gx76 Ax15 Tx2	Gx93 Ax8	Gx83 Ax8	Gx67 Ax3 Cx1	Gx90 Ax14 Cx1 Tx1	Gx125 Ax20 Tx1	Gx106 Ax17	Gx135 Ax14
JRFQ01000001.1	4476341	substitution	C	C	C	C	C	C	C	C	T	T	T	T	Cx24 Tx6	Cx35 Tx10	Cx58 Tx11 Ax1	Cx29 Tx13	Cx38 Tx4	Cx35 Tx12 -x1	Cx25 Tx7	Tx9 -x1	Tx16 Gx2	Tx12 Gx1	Tx8
JRFQ01000001.1	4796849	deletion	T	T	T	T	-	-	-	-	T	T	T	T	Tx39	Tx63 Gx1 Cx1	Tx81 Ax2 Gx2	-X58 TX8	-X72 TX10	-X79 GX7	-X52	Tx56 Cx2 Gx1	Tx91 Gx4 Ax1	Tx84 Ax2 Gx1	Tx76 Ax8 Cx2 Gx1
JRFQ01000001.1	4805938	deletion	A	-	-	-	-	-	-	-	-	-	-	-	-X122 AX43	-X170 AX63	-X356 AX110 TX9	-X196 AX63 TX9	-X338 AX85 TX7	-X294 AX85 GX7	-X100 AX66 TX7	-X214 AX76 TX7	-X355 AX103 TX8	-X364 AX95 TX9 GX7	-X530 AX131 TX7
JRFQ01000001.1	4806084	substitution	A	A	A	A	A	A	A	G	A	A	A	A	Ax30 Gx14	Ax50 Gx7 Cx1 Tx1	Ax104 Gx7 Tx4	Ax54 Gx6 Cx2 Tx1	Ax69 Gx7 Tx3 Cx3	Ax70 Gx14 Cx9	Gx7	Ax57 Gx5 Cx2	Ax102 Gx11 Cx2 Tx2	Ax100 Gx12 Cx4 Tx1	Ax115 Gx18 Cx6 Tx1
JRFQ01000001.1	4806087	substitution	A	A	A	A	A	A	A	T	A	A	A	A	Ax30 Tx14	Ax51 Tx4	Ax101 Tx11 Cx1	Ax53 Tx7	Ax69 Tx11	Ax70 Tx15 Cx2	Tx6	Ax56 Tx5	Ax103 Tx8	Ax101 Tx12	Ax121 Tx16 Gx1
JRFQ01000001.1	4806092	substitution	C	C	C	C	C	C	C	G	C	C	C	C	Cx33 Gx12	Cx48 Gx2 Ax1 Tx1	Cx103 Gx6 Ax2	Cx51 Gx4 Tx1	Cx75 Gx5 Tx1	Cx74 Gx11	Gx6	Cx56 Gx3	Cx104 Gx6 Tx1	Cx99 Gx11 Ax1	Cx126 Gx12
JRFQ01000001.1	4806093	substitution	A	A	A	A	A	A	A	T	A	A	A	A	Ax32 Tx12 Gx2	Ax48 Tx2 Gx1	Ax100 Tx8 Gx1	Ax49 Tx5 Gx2	Ax70 Tx6 Cx3 Gx2	Ax68 Tx13 Cx3 Gx1	Tx6	Ax55 Tx4	Ax101 Tx8 Gx2 Cx1	Ax94 Tx12 Cx4 Gx1	Ax119 Tx13 Gx6
JRFQ01000001.1	4806095	substitution	G	G	G	G	G	G	G	T	G	G	G	G	Gx35 Tx12	Gx49 Tx1 Ax1	Gx104 Tx7	Gx51 Tx5	Gx73 Tx6 Ax1	Gx72 Tx9 Cx1	Tx6	Gx55 Tx5 Cx1	Gx103 Tx5 Ax1	Gx102 Tx10	Gx128 Tx12
JRFQ01000001.1	4997882	substitution	A	T	T	T	T	T	T	T	T	T	T	T	Tx19	Tx8	Tx27 Ax1	Tx12	Tx15	Tx12 Gx1	Tx13 Ax1	Tx11	Tx18 Ax1 Cx1	Tx20 Ax1	Tx20
JRFQ01000001.1	4997891	substitution	G	T	T	T	T	T	T	T	T	T	T	T	Tx19	Tx12 Ax1	Tx37 Gx1	Tx20	Tx25	Tx23	Tx19	Tx18	Tx34	Tx25	Tx26
JRFQ01000001.1	4997899	substitution	G	A	A	A	A	A	A	A	A	A	A	A	Ax20	Ax15	Ax51 Tx1	Ax25	Ax29	Ax23	Ax21	Ax26	Ax39	Ax34	Ax36
JRFQ01000001.1	4997905	substitution	G	C	C	C	C	C	C	C	C	C	C	C	Cx20 Gx1	Cx17	Cx55	Cx25 Ax1	Cx29 Ax1	Cx25 Tx1	Cx22	Cx26	Cx39 Ax2	Cx35	Cx37 Ax1
JRFQ01000001.1	4997918	substitution	G	A	A	A	A	A	A	A	A	A	A	A	Ax18 Gx1	Ax34 Tx2	Ax72 Tx1	Ax41 Cx1	Ax40 Cx2	Ax40 Cx1	Ax26	Ax34 Cx1	Ax55	Ax47 Tx1	Ax56
JRFQ01000001.1	4997936	substitution	C	A	A	A	A	A	A	A	A	A	A	A	Ax17 Cx2	Ax51 Cx1 Gx1 Tx1	Ax97 Cx4 Tx1 Gx1	Ax49 Cx4 Gx3 Tx1	Ax46 Cx6 Gx1	Ax52 Gx3 Cx3	Ax29 Gx1 Cx1	Ax46 Cx4 Tx1	Ax65 Cx3 Gx2	Ax62 Cx3 Gx1	Ax61 Gx5 Cx2
JRFQ01000001.1	4997939	substitution	C	A	A	A	A	A	A	A	A	A	A	A	Ax17 Cx1	Ax56	Ax100 Gx3 Tx2 Cx1	Ax54 Gx2 Tx1 Cx1	Ax52 Cx2	Ax57 Gx1	Ax29 Gx1	Ax50 Gx3	Ax62 Cx3 Gx2 Tx2	Ax68 Gx2	Ax67 Gx1
JRFQ01000001.1	4997951	substitution	G	G	C	C	C	C	C	C	C	C	C	C	Gx17 Cx1	Cx65 Ax1	Cx118 Gx2 Ax1	Cx69 Gx2	Cx57 Gx2 Ax1	Cx66 Gx2	Cx34 Gx2 Ax1	Cx62 Gx2	Cx73 Ax1 Gx1	Cx84 Gx1 Ax1	Cx85 Gx2
JRFQ01000001.1	4997955	substitution	A	A	G	G	G	G	G	G	G	G	G	G	Ax16 Gx2	Gx64 Tx3	Gx119 Ax13 Tx1	Gx67 Tx4 Ax4	Gx58 Ax1	Gx64 Ax3 Tx2	Gx34 Ax4 -x2 Tx1 Cx1	Gx62 Ax2 -x1	Gx74 Tx2 Ax2	Gx83 Ax5 Tx3	Gx83 Ax3 Tx2 -x1
JRFQ01000001.1	4997961	substitution	C	C	T	T	T	T	T	T	T	T	T	T	Cx16 -x1 Tx1	Tx69 Ax1	Tx135 Ax1	Tx73 Ax2	Tx55 Ax2 Cx2	Tx67 Ax2 Cx1	Tx42	Tx64 Cx1 Ax1	Tx78 Gx2 Ax1 Cx1	Tx89 Ax2 Cx1	Tx86 Cx4
JRFQ01000001.1	5098899	substitution	A	G	G	G	G	G	G	G	G	G	G	G	Gx56 Ax18 -x3 Tx1	Gx117 -x16 Ax16 Tx8 Cx1	Gx162 Ax27 -x18 Tx15	Gx120 Ax19 -x14 Tx8 Cx1	Gx145 Ax25 -x14 Tx10	Gx123 Ax24 -x18 Tx6	Gx124 -x13 Ax12 Tx7	Gx132 Ax17 -x14 Tx7 Cx1	Gx155 Ax30 -x28 Tx14	Gx142 -x23 Ax23 Tx14 Cx3	Gx154 Ax27 -x15 Tx10 Cx2
Reference - Reassembly of Ecl1 from raw reads (Ecl1 v2)	Position	Change type	reference	Ecl1 (v2)	MS7884	MS7885	MS7886	MS7887	MS7888	MS7889	MS7890	MS7891	MS7892	MS7893	Ecl1 (v2)	MS7884	MS7885	MS7886	MS7887	MS7888	MS7889	MS7890	MS7891	MS7892	MS7893
NODE_1_length_515066_cov_17.2197_ID_8570	325204	substitution	G	G	C	C	C	C	C	C	C	C	C	C	Gx33	Cx95 Ax1	Cx115 Ax1 Gx1	Cx112 Tx2 Gx1	Cx111 Gx1	Cx96 Tx1	Cx95 Ax2 Tx1	Cx82 Tx1	Cx133 Ax2 Gx1	Cx109 Gx2 Tx1 Ax1	Cx147 Ax1
NODE_1_length_515066_cov_17.2197_ID_8570	378919	substitution	G	G	G	G	G	G	G	T	G	G	G	G	Gx32	Gx64 Ax1	Gx103 Tx1 Ax1	Gx68 Cx1 Tx1	Gx103 Tx1	Gx92 Tx1	Tx64	Gx71 Ax1	Gx139 Tx1	Gx92 Ax1	Gx109 Tx1
NODE_1_length_515066_cov_17.2197_ID_8570	1112412	substitution	G	G	G	G	G	G	G	G	G	G	A	A	Gx34	Gx92 Tx1	Gx98 Tx1 Ax1	Gx65 Tx2	Gx94 Tx2	Gx78 Tx2	Gx69 Tx1	Gx75 Tx2	Gx66 Ax34 Tx2 Cx1	Ax72 Tx3	Ax109 Gx2 Cx1 Tx1
NODE_1_length_515066_cov_17.2197_ID_8570	2434763	substitution	G	C	C	C	C	C	C	C	C	C	C	C	Cx42 Gx11	Cx74 Gx10 Ax1	Cx106 Gx22 Tx2 Ax1	Cx50 Gx10	Cx67 Gx16 Ax1	Cx69 Gx11 Ax2	Cx77 Gx12 Ax4	Cx66 Gx15 Ax1	Cx99 Gx30 Ax1	Cx87 Gx16 Ax1	Cx106 Gx20
NODE_1_length_515066_cov_17.2197_ID_8570	2434820	substitution	C	T	T	T	T	T	T	T	T	T	T	T	Tx46 Cx12	Tx70 Cx10 Ax2 Gx2	Tx96 Cx24 Ax4 Gx2	Tx57 Cx8 Ax3 Gx1	Tx73 Cx18 Ax4 Gx1	Tx62 Cx9 Ax2 Gx1	Tx60 Cx11 Gx1 Ax1	Tx76 Cx10 Ax2 Gx2	Tx93 Cx30 Ax2	Tx91 Cx19 Ax2	Tx122 Cx14 Ax2 Gx1
NODE_1_length_515066_cov_17.2197_ID_8570	2702636	substitution	T	T	T	T	T	C	T	T	T	T	T	T	Tx24	Tx74 Gx14 Ax2 Cx1	Tx97 Gx13 Ax2	Tx70 Gx6 Ax1	Cx77 Tx29 Gx3 Ax3	Tx63 Gx8 -x1	Tx64 Gx2	Tx61 Gx5 Ax1	Tx126 Gx6 Ax5 Cx2	Tx94 Gx14 Ax5 Cx3	Tx89 Gx6 Ax2 Cx1
NODE_1_length_515066_cov_17.2197_ID_8570	3454139	substitution	G	T	T	T	T	T	T	T	T	T	T	T	Tx19	Tx13 Ax1 Gx1	Tx42 Gx2	Tx23 Cx2	Tx27	Tx25	Tx22 Cx1	Tx18 Cx2	Tx39 Gx2	Tx30 Cx1 Gx1	Tx28 Cx2
NODE_1_length_515066_cov_17.2197_ID_8570	3454147	substitution	G	A	A	A	A	A	A	A	A	A	A	A	Ax20	Ax16	Ax56 Tx2	Ax28	Ax31	Ax25	Ax24	Ax26	Ax44	Ax40	Ax38
NODE_1_length_515066_cov_17.2197_ID_8570	3454153	substitution	G	C	C	C	C	C	C	C	C	C	C	C	Cx20 Gx1	Cx18	Cx61 Ax1	Cx28 Ax1	Cx31 Ax1	Cx28 Tx1	Cx26	Cx26	Cx44 Ax2	Cx41	Cx39 Ax1
NODE_1_length_515066_cov_17.2197_ID_8570	3454166	substitution	G	A	A	A	A	A	A	A	A	A	A	A	Ax18 Gx1	Ax35 Tx2	Ax78 Tx1	Ax45 Cx1	Ax42 Cx2	Ax43 Cx1	Ax30	Ax34 Cx1	Ax59	Ax53 Tx1	Ax59
NODE_1_length_515066_cov_17.2197_ID_8570	3454194	substitution	G	A	A	A	A	A	A	A	A	A	A	A	Ax15 Gx2	Ax65	Ax126 Tx1 Cx1	Ax72 Tx2 Cx1 Gx1	Ax62 Tx1 Cx1	Ax72 Tx1	Ax40 Tx1	Ax64	Ax82 Tx2 Cx1 Gx1	Ax90 Cx1	Ax89 Cx1 Tx1
NODE_1_length_515066_cov_17.2197_ID_8570	3454203	substitution	A	A	G	G	G	G	G	G	G	G	G	G	Ax15 Gx3	Gx65 Tx3	Gx135 Tx3	Gx74 Tx4	Gx63	Gx69 Tx2	Gx43 Tx2 Cx1	Gx65	Gx81 Tx2	Gx95 Tx2	Gx88 Tx3 -x1 Ax1
NODE_1_length_515066_cov_17.2197_ID_8570	3461449	substitution	C	T	T	T	T	T	T	T	T	T	T	T	Tx52 Cx3 Gx1	Tx77 Gx2 Cx1	Tx99 Gx4 Cx4 Ax2	Tx88 Gx4 Cx3 Ax2	Tx93 Gx9 Cx4 Ax1	Tx68 Gx4 Cx3	Tx75 Gx3 Ax1	Tx87 Gx5 Cx5 Ax3	Tx102 Gx8 Cx2 Ax1	Tx75 Cx5 Gx3 Ax2	Tx103 Gx8 Cx5 Ax1
NODE_1_length_515066_cov_17.2197_ID_8570	3897140	substitution	C	A	A	A	A	A	A	A	A	A	A	A	Ax29	Ax77 Cx1	Ax150	Ax110 Cx1	Ax119 Tx2 Cx1	Ax115 Tx1	Ax77 Tx1	Ax21 Tx2	Ax28 Tx1	Ax33 Tx1	Ax23
NODE_1_length_515066_cov_17.2197_ID_8570	4797778	substitution	G	T	T	T	T	T	T	T	T	T	T	T	Tx33	Tx47 Gx3	Tx105 Gx2 Ax1	Tx56 Gx1 Ax1	Tx90	Tx82 Gx4 Ax2	Tx46 Gx2	Tx52 Gx1	Tx83 Gx2 Ax1	Tx103 Gx2 Ax1 Cx1	Tx149 Gx4 Ax4
NODE_1_length_515066_cov_17.2197_ID_8570	4797786	substitution	G	T	T	T	T	T	T	T	T	T	T	T	Tx30	Tx50	Tx106 Ax5	Tx58 Ax2 Gx1	Tx91 Ax1	Tx92 Ax3	Tx45 Ax2	Tx51 Ax1	Tx84 Ax4 Gx2 Cx1	Tx108 Cx1	Tx151 Ax2 Gx1
NODE_1_length_515066_cov_17.2197_ID_8570	4797802	substitution	G	C	C	C	C	C	C	C	C	C	C	C	Cx26	Cx46	Cx109 Ax2	Cx61	Cx93 Tx1 Gx1	Cx103	Cx47	Cx53	Cx95 Ax1 Tx1 Gx1	Cx108 Ax1	Cx151 Ax1
NODE_1_length_515066_cov_17.2197_ID_8570	4797813	substitution	C	G	G	G	G	G	G	G	G	G	G	G	Gx25	Gx42 Tx2	Gx95 Tx4 Cx1	Gx60 Tx2 Ax1	Gx97 Tx3 Ax1	Gx102 Ax1 Tx1	Gx46 Tx2	Gx49	Gx99 Cx2 Tx2	Gx106 Tx5	Gx142 Ax2 Tx2 Cx1
NODE_1_length_515066_cov_17.2197_ID_8570	4844690	substitution	G	A	A	A	A	A	A	A	A	A	A	A	Ax35	Ax56 Cx3	Ax103 Cx11 Tx2 Gx1 -x1	Ax65 Cx4 Gx2	Ax88 Cx5 Tx1	Ax74 Cx4 Tx3 Gx1	Ax67 Cx6 Tx4 Gx1	Ax68 Cx4 Tx2 Gx1	Ax114 Cx10 Gx3 Tx2	Ax123 Cx8 Tx2 Gx1	Ax130 Cx5 Tx1
NODE_1_length_515066_cov_17.2197_ID_8570	4943860	deletion	A	A	A	A	-	-	-	-	A	A	A	A	Ax40	Ax69 Tx2 Cx1	Ax87 Cx1 Tx1	Comparison useable SNPs'!X51 AX52 TX51 CX51	-X115 AX57 GX54 CX51	-X119 AX52 TX51 GX51 CX51	-X95 AX52	Ax67 Tx1 Gx1	Ax96 Tx1	Ax83 Cx1	Ax90 Tx1
NODE_1_length_515066_cov_17.2197_ID_8570	4986627	substitution	C	T	T	T	T	T	T	T	T	T	T	T	Tx30	Tx45	Tx75 Ax1 Gx1	Tx33	Tx52 Cx1 Ax1	Tx56 Cx1	Tx37 Gx1	Tx42 Ax1 Cx1	Tx59 Ax2 Cx1	Tx76	Tx80 Gx1
NODE_1_length_515066_cov_17.2197_ID_8570	4986637	substitution	T	A	A	A	A	A	A	A	A	A	A	A	Ax29	Ax34 Tx4 Gx1 Cx1	Ax64 Tx4 Gx1	Ax32 Gx1	Ax43 Tx3 Gx3 Cx1	Ax47 Tx5 Gx2	Ax33 Tx2 Gx1	Ax39 Gx1 Tx1	Ax53 Cx2 Tx2 Gx1	Ax62 Gx1 Tx1	Ax76 Gx2 Cx1
NODE_1_length_515066_cov_17.2197_ID_8570	4986680	substitution	T	A	A	A	A	A	A	A	A	A	A	A	Ax27	Ax43 Tx2 Cx1	Ax58 Tx3 Cx2	Ax38	Ax48 Tx1	Ax49	Ax52 Tx1	Ax51 Gx1	Ax53 Tx1 Gx1	Ax67	Ax68 Cx2
NODE_1_length_515066_cov_17.2197_ID_8570	4986681	substitution	T	A	A	A	A	A	A	A	A	A	A	A	Ax27	Ax43 Tx2 Cx1	Ax59 Tx2 Cx2	Ax37 Cx1	Ax48 Cx1	Ax47 Gx1 Cx1	Ax49 Cx2 Gx1 Tx1	Ax50 Cx1 Tx1	Ax47 Cx3 Tx3 Gx1	Ax67	Ax69 Cx1 Tx1
NODE_1_length_515066_cov_17.2197_ID_8570	5082208	substitution	A	G	G	G	G	G	G	G	G	G	G	G	Gx11 Ax2	Gx36 Ax3	Gx52 Ax3 Cx1	Gx34 Ax1	Gx35 Ax1	Gx41 Ax4	Gx32 Cx1	Gx20	Gx45 Ax3	Gx38 Ax4	Gx52 Ax3
NODE_1_length_515066_cov_17.2197_ID_8570	5099845	substitution	T	G	G	G	G	G	G	G	G	G	G	G	Gx90 Tx53	Gx81 Tx48 Ax2 Cx1	Gx140 Tx57 Ax2	Gx89 Tx37 Ax3	Gx109 Tx42 -x1 Cx1	Gx97 Tx54 -x2 Ax1 Cx1	Gx90 Tx54 Ax1 Cx1	Gx94 Tx54 Ax1	Gx131 Tx75 Ax2	Gx137 Tx85 Cx2 Ax2	Gx137 Tx68 Cx2 Ax1
NODE_1_length_515066_cov_17.2197_ID_8570	5138741	insertion-before	-	CCCTGTTTTGTATGGC	-	-	-	-	-	-	-	-	-	-	CCCTGTTTTGTATGGCx53 -x17	-X53	-X71	-X64	-X56	-X62	-X55	-X86	-X64	-X145	-X95
NODE_1_length_515066_cov_17.2197_ID_8570	5138751	insertion-before	-	CGCG	-	-	-	-	-	-	-	-	-	-	CGCGx41 -x10 CGCGTGAAATTTCTATGAAGGATGTTTTCCGTTCTGGTGATTCGx4	-X54	-X77	-X66	-X57	-X63	=-X59	-X97	-X67	-X168	Comparison useable SNPs'!X60
NODE_1_length_515066_cov_17.2197_ID_8570	5143703	insertion-before	-	A	A	A	A	A	A	A	A	A	A	A	Ax9	Ax19 Tx1	Ax59 -x2 Cx1	Ax35 -x5	Ax28	Ax41 -x6	Ax38 -x3	Ax191 -x11 Tx1	Ax37 -x1	Ax368 -x23 Tx7 Cx1	Ax195 -x14 Tx1 TAACCCGTCAGGACTx1
NODE_1_length_515066_cov_17.2197_ID_8570	5143704	substitution	T	A	A	A	A	A	A	A	A	A	A	A	Ax6	Ax20	Ax56 Tx6	Ax34 Tx5	Ax28	Ax42 Tx4	Ax39 Tx2	Ax189 Tx13 Cx1	Ax37 Tx1	Ax361 Tx37	Ax191 Tx17 -x1 Cx1
NODE_1_length_515066_cov_17.2197_ID_8570	5151664	substitution	C	T	T	T	T	T	T	T	T	T	T	T	Tx70 Cx1	Tx105 Cx9 Gx3 Ax1	Tx309 Cx22 Ax16 Gx4 -x1	Tx223 Cx27 Ax8 Gx5	Tx114 Cx12 Ax2 Gx2	Tx254 Cx15 Ax15 Gx3	Tx180 Cx13 Ax10 Gx2	Tx806 Cx71 Ax27 Gx11	Tx153 Cx9 Ax8 Gx5	Tx1418 Cx85 Ax59 Gx30 -x1	Tx817 Cx68 Ax20 Gx18
NODE_1_length_515066_cov_17.2197_ID_8570	5151674	substitution	T	G	G	G	G	G	G	G	G	G	G	G	Gx72 Tx1	Gx111 Tx7	Gx309 Tx20 Cx1 -x1	Gx221 Tx22 Ax2	Gx114 Tx10	Gx250 Tx15	Gx176 Tx14	Gx775 Tx60 Ax4 Cx1	Gx155 Tx9 Ax1 Cx1	Gx1412 Tx85 Ax2	Gx771 Tx66 Ax3 Cx3
NODE_1_length_515066_cov_17.2197_ID_8570	5169629	substitution	T	A	A	A	A	A	A	A	A	A	A	A	Ax13 Tx1	Ax10 Tx1	Ax23 Tx3	Ax13	Ax21 Tx4	Ax16 Tx1	Ax14 Gx1	Ax20 Tx3	Ax22 Tx2 Cx1	Ax17 Tx5	Ax27 Tx1 Cx1
NODE_1_length_515066_cov_17.2197_ID_8570	5169631	substitution	T	G	G	G	G	G	G	G	G	G	G	G	Gx14 Tx1	Gx10 Tx1	Gx23 Tx2 Cx1	Gx13	Gx23 Tx4	Gx16 Tx1	Gx15	Gx20 Tx3 Ax1	Gx29 Tx1	Gx17 Tx4 Ax1	Gx31 Tx1
NODE_1_length_515066_cov_17.2197_ID_8570	5169635	substitution	G	C	C	C	C	C	C	C	C	C	C	C	Cx14 Gx1	Cx11 Gx1	Cx25 Gx2	Cx15	Cx25 Gx2 Ax1	Cx17 Gx1	Cx17	Cx21 Gx4	Cx30 Gx2	Cx21 Gx2 Tx1	Cx34
NODE_1_length_515066_cov_17.2197_ID_8570	5169636	substitution	A	T	T	T	T	T	T	T	T	T	T	T	Tx14 Ax1	Tx11 Ax1	Tx24 Cx2 Ax1	Tx15	Tx26 Cx1 Ax1	Tx16 Ax2	Tx17	Tx21 Ax3 Cx1	Tx29 Ax3	Tx22 Cx1 Ax1	Tx34
NODE_1_length_515066_cov_17.2197_ID_8570	5189746	substitution	G	C	C	C	C	C	C	C	C	C	C	C	Cx68 Gx17 Tx3	Cx116 Tx24 Gx13 -x2 Ax1	Cx156 Tx30 Gx20 -x1 Ax1	Cx96 Tx23 Gx18 Ax1	Cx108 Tx25 Gx25 Ax2	Cx138 Tx31 Gx19 -x1	Cx87 Tx28 Gx19 -x1	Cx113 Tx13 Gx7 Ax2 -x1	Cx126 Tx33 Gx23 Ax2	Cx156 Tx34 Gx24	Cx174 Tx34 Gx25 -x1
NODE_1_length_515066_cov_17.2197_ID_8570	5198654	deletion	G	-	-	-	-	-	-	-	-	-	-	-	-X144 GX68 TX59	-X250 GX79 TX75 AX52 CX52	-X337 GX98 TX73 CX51	-X239 GX90 TX73 CX54 AX53	-X325 GX91 TX76 CX52 AX51	-X299 TX86 GX75 CX54 AX51	-X238 TX82 GX64 AX53 CX52	-X280 GX85 TX76 AX51 CX51	-X363 GX115 TX88 AX51 CX51	-X313 GX100 TX82 AX55 CX54	Comparison useable SNPs'!GX61 TX83 AX53 CX51
NODE_1_length_515066_cov_17.2197_ID_8570	5215573	substitution	T	T	T	T	T	T	T	C	T	T	T	T	Tx38 Cx16	Tx63 Ax6 Cx2	Tx98 Cx13 Ax1	Tx63 Cx9 Ax5 Gx1	Tx93 Cx11 Gx3 Ax2	Tx94 Cx12 Ax4	Cx11	Tx74 Cx11 Ax3 Gx1	Tx110 Cx21 Ax7 Gx1	Tx120 Cx16 Ax5	Tx163 Cx18 Ax4 Gx3
NODE_1_length_515066_cov_17.2197_ID_8570	5215577	substitution	T	T	T	T	T	T	T	C	T	T	T	T	Tx39 Cx16	Tx66 Ax5 Cx2	Tx103 Cx11	Tx72 Cx4 Ax1	Tx99 Cx8 Ax3	Tx104 Cx6 Ax2	Cx10 Tx1	Tx84 Cx6	Tx123 Cx15 Ax5	Tx132 Cx7 Ax2	Tx169 Cx14 Ax5
NODE_1_length_515066_cov_17.2197_ID_8570	5221110	substitution	C	T	T	T	T	T	T	T	T	T	T	T	Tx62 Ax1	Tx58 Gx1	Tx87 Ax6 Gx1	Tx64 Ax2	Tx91 Ax2	Tx93 Ax4	Tx57 Ax4 Cx1	Tx71 Ax4 Cx1	Tx96 Ax6 Gx1	Tx93 Ax3	Tx133 Ax5 Cx2 Gx2
NODE_1_length_515066_cov_17.2197_ID_8570	5226013	insertion-before	-	AGTGAAACAT	AGTGAAACAT	AGTGAAACAT	AGTGAAACAT	AGTGAAACAT	AGTGAAACAT	AGTGAAACAT	AGTGAAACAT	AGTGAAACAT	AGTGAAACAT	AGTGAAACAT	AGTGAAACATx11 -x2	AGTGAAACATx58 -x11 AGTGATACATx2 AGGGAAACATx1 AGCGAAACATx1 GGCGATGAAGGACGTGCTAATx1	AGTGAAACATx58 -x10	AGTGAAACATx40 -x8 AGTGATACATx1 ATGGAAACATx1	AGTGAAACATx61 -x9 AGGGAAACATx1	AGTGAAACATx54 -x7 AGTGATACATx1 AGCGAAACATx1 CGTGAAACATx1 AGTGTAACATx1	AGTGAAACATx47 -x8 ATTGATTCATx1 AGTGTTTCATx1 AGCGAAACATx1 AGTGAACCATx1	AGTGAAACATx44 -x9 AGTGAAACTTx3 AGTTAAACATx1 GGCGATGAAGGACGTGCTAATx1	AGTGAAACATx50 -x9 AGTGATACATx1 AGCGAAACATx1	AGTGAAACATx63 -x17 AGAGAAACATx1 AGTAAACATx1	AGTGAAACATx59 -x18 AGGGAAACATx1 AGCGAAACATx1
NODE_1_length_515066_cov_17.2197_ID_8570	5226013	substitution	T	C	C	C	C	C	C	C	C	C	C	C	Cx11 Tx1 Ax1	Cx66 Tx5 -x3	Cx59 -x6 Tx3	Cx45 Tx3 -x1 Ax1	Cx64 Tx5 -x2	Cx59 -x3 Tx3	Cx53 Tx5 -x1	Cx51 -x4 Tx3	Cx54 -x4 Tx2 Ax1	Cx65 -x9 Tx7 Ax1	Cx64 Tx9 -x5 Gx1

### Sheet: snp_consequence
USEABLE SNPS VS Ecl1 (v2)*			reference	Ecl1 (version 2)	MS7884	MS7885	MS7886	MS7887	MS7888	MS7889	MS7890	MS7891	MS7892	MS7893	Consequence	Gene (according to the annotated reference NCTC 9394 [Accession: FP929040])	Phenotype
NODE_1_length_515066_cov_17.2197_ID_8570	325204	substitution	G	G	C	C	C	C	C	C	C	C	C	C	AGC (S) -> ACC (T)	ENC_14210 Putative salt-induced outer membrane protein
NODE_1_length_515066_cov_17.2197_ID_8570	378919	substitution	G	G	G	G	G	G	G	T	G	G	G	G	GAA (E) -> TAA (STOP)	ENC_13650 Cysteine desulfuration protein SufE	MS7889: foul smelling relative to others; ring of adherent clumped cells on tube around the height of shaken culture.
NODE_1_length_515066_cov_17.2197_ID_8570	2702636	substitution	T	T	T	T	T	C	T	T	T	T	T	T	GTC (V) -> GCC (A)
NODE_1_length_515066_cov_17.2197_ID_8570	4943860	deletion	A	A	A	A	-	-	-	-	A	A	A	A	AAC (N) -> ACA (T) frameshift at position 291 (premature stop codon at position 331)	ENC_27310 cellulose synthase catalytic subunit (UDP-forming)
NODE_1_length_515066_cov_17.2197_ID_8570	1112412	substitution	G	G	G	G	G	G	G	G	G	G	A	A	GGT (G) -> GAT (D)	ENC_39660 Response regulator containing a CheY-like receiver domain and an HTH DNA-binding domain	MS7892, MS7893: did not form hard pellet after centrifugation, resuspended far more quickly than others.
USEABLE SNPS VS Ecl1 (v1) Genbank
JRFQ01000001.1	2020127	substitution	C	C	G	G	G	G	G	G	G	G	G	G
JRFQ01000001.1	1966412	substitution	C	C	C	C	C	C	C	A	C	C	C	C
JRFQ01000001.1	581121	substitution	A	A	A	A	A	G	A	A	A	A	A	A
JRFQ01000001.1	4796849	deletion	T	T	T	T	-	-	-	-	T	T	T	T
JRFQ01000001.1	2549276	substitution	G	G	G	G	G	G	G	G	G	G	A	A
* Ecl1 v2 assembled into the reverse complement of Ecl1 v1 (Genbank), resulting in reverse complement SNP calls.
