## Supplementary Dataset S2 for "Integrating multiple genomic technologies to investigate an outbreak of carbapenemase-producing *Enterobacter hormaechei*"

### Sheet: Sheet1
#Sample ID	Description	DNA conc ng/uL before sequencing	Culture	# read pairs	%reads matched to 'Enterobacter' based on Kraken report	# reads mapped to MS7884 chromosome	#contigs in MAG assembled from MS7884 chromosome parsed reads	#reads mapped to pMS7884A	#contigs in MAG assembled from pMS7884A parsed reads	Results
R5505	Burns Bath 1 Floor Trap (underside of grate) + floor trap interior	23.7	Positive culture IMP4-like K. oxytoca	17411802	0.06	654831	n/a	37637	598	Low confidence match to MDR region similar to 2015 CPE outbreak plasmid
R5506	Burns Bath 1 Floor Trap interior surface	21.06	Positive culture IMP4-like E. cloacae complex	19655341	0.1	633913	26794	33612	593	low confidence match to E.cloacae (non-ST90) and possible MDR region similar to 2015 CPE outbreak plasmid
R5514	Burns Bath 2 Floor Trap interior surface	10.93	Positive culture E. cloacae complex	15881900	8.85	3834864	38090	89663	918	High confidence match to ST90 E. cloacae and plasmid from 2015 CPE outbreak; blaIMP4+
R5521	Burns Bath 3 Floor trap (underside of grate)	3.1	positive culture IMP4-like Leclercia adecarboxylata	27339994	0.1	875042	n/a	62332	406	No evidence of match to E. cloacae ST90 or MDR region
R5522	Burns Bath 3 Floor trap interior surface	2.11	none	16327518	0.34	768042	27003	40399	744	low confidence match to E.cloacae (non-ST90) and possible MDR region similar to 2015 CPE outbreak plasmid
R5537	bathroom 2 inside floor drain 2	2.83	none	17080741	6.6	3348220	22218	136305	679	High confidence match to ST90 E. cloacae and plasmid from 2015 CPE outbreak; blaIMP4+
